# Novel genetic traits in *Xanthomonas* unveiled by the complete genome sequencing of three clade-1 xanthomonads

**DOI:** 10.1101/2022.10.10.511549

**Authors:** Chloé Peduzzi, Angeliki Sagia, Daiva Burokienė, Ildikó Katalin Nagy, Marion Fischer-Le Saux, Perrine Portier, Alexis Dereeper, Sébastien Cunnac, Veronica Roman-Reyna, Jonathan M. Jacobs, Claude Bragard, Ralf Koebnik

**Affiliations:** Earth & Life Institute, UCLouvain, Louvain-la-Neuve, Belgium; Plant Health Institute of Montpellier (PHIM), University of Montpellier, Cirad, INRAE, Institut Agro, IRD, Montpellier, France; Nature Research Centre, Institute of Botany, Laboratory of Plant Pathology, Vilnius, Lithuania; Enviroinvest Corp., Pécs, Hungary; Univ Angers, Institut Agro, INRAE, IRHS, SFR QUASAV, CIRM-CFBP, F-49000 Angers, France; Department of Plant Pathology, The Ohio State University, Columbus, OH 43210, U.S.A.; Infectious Disease Institute, The Ohio State University, Columbus, OH 43210, U.S.A.

**Keywords:** Taxonomy, Evolution, Coronatine, Stomata, Lateral flagellum, Banana, Common bean, New Zealand flax

## Abstract

Evolutionary early-branching xanthomonads, also referred to as clade-1 xanthomonads, include major plant pathogens, most of which colonize monocotyledonous plants. Seven species have been validly described, among them the two sugarcane pathogens *Xanthomonas albilineans* and *Xanthomonas sacchari*, and *Xanthomonas translucens*, which infects small grain cereals, diverse grasses, but also asparagus and pistachio trees. Single-gene sequencing and genomic approaches indicated that this clade likely contains more, yet undescribed species. In this study, we sequenced representative strains of three novel species using long-read sequencing technology. *Xanthomonas* sp. pv. *phormiicola* strain CFBP 8444 causes bacterial streak on New Zealand flax, another monocotyledonous plant. *Xanthomonas* sp. strain CFBP 8443 has been isolated from common bean and *Xanthomonas* sp. strain CFBP 8445 originated from banana. Complete assemblies of the chromosomes confirmed their unique taxonomic position within clade 1 of *Xanthomonas*. Genome mining revealed novel genetic traits, hitherto undescribed in other members of the *Xanthomonas* genus. In strain CFBP 8444, we identified genes related to the synthesis of coronatine-like compounds, a phytotoxin produced by several pseudomonads, which raises interesting questions about the evolution and pathogenicity of this pathogen. In addition, strain CFBP 8444 was found to encode a second, atypical flagellar gene cluster in addition to the canonical flagellar gene cluster. Overall, this research represents an important step toward better understanding the evolutionary history and biology of early-branching xanthomonads.
