## Supplemental Table 2 for "Novel genetic traits in *Xanthomonas* unveiled by the complete genome sequencing of three clade-1 xanthomonads"

### Sheet: SLC 6 (incl. CFBP 8444)
			SLC 6					X. bonasiae
		569	NCPPB 2983	CFBP 8444	GW	SS	SI	Sa3BUA13	JAI131	CFBP 8703	CFBP 8700
		VIWM01	JAJGQE01	CP102593	CP051189	CP051190	CP051261	JACSQX01	JACCCN01	JAFIWB01	JAFJNT01
	569	100	93.5839	93.5547	93.1677	93.2029	93.2994	93.5853	93.6305	93.6552	93.6245
SLC 6	NCPPB 2983	48.2	100	99.9971	93.8866	93.9362	93.9496	94.905	95.0208	95.0047	94.984
	CFBP 8444	48.1	99.9	100	93.9677	93.9498	93.9603	94.8353	95.0559	94.9952	94.9505
	GW	46	51.2	51	100	97.1751	97.2599	95.08	94.9998	95.0227	95.0003
	SS	46.1	51.2	51.1	74.4	100	97.4506	95.0931	95.0866	95.1044	95.0131
	SI	46.2	51.2	51.1	75.1	76.3	100	95.056	95.0205	95.0376	94.9699
X. bonasiae	Sa3BUA13	47.2	56.4	56.4	56.8	57.2	57	100	98.2627	98.0488	98.1082
	JAI131	47.1	56.7	56.7	56.8	57.2	57.2	84.1	100	98.1126	98.1155
	CFBP 8703	47.2	56.1	56	57.1	57.1	57.1	82.3	82.6	100	98.2151
	CFBP 8700	47.2	56.6	56.6	56.9	56.8	56.8	82.4	82.5	83.8	100

### Sheet: SLC 7 (incl. CFBP 8445)
			X. indica (SLC 7)
		DD13	PPL560	NCPPB 1131	CFBP 8445	PPL568	LMG 8989	F10
		CP100647	JAKJPQ01	AGHY01	CP102594	JAKLXA01	QUXI01	JACHNP01
	DD13	100	94.07	92.3501	93.8996	93.8438	93.8243	93.9323
X. indica (SLC 7)	PPL560	50.8	100	95.2682	96.716	96.6598	96.6163	96.689
	NCPPB 1131	54.3	70.8	100	99.8688	97.6624	96.5568	97.0805
	CFBP 8445	50.5	69	98.5	100	98.3043	98.1433	98.1622
	PPL568	50.1	68	84.3	84.3	100	98.4004	98.4567
	LMG 8989	49.8	68.3	82.2	82.5	84.8	100	99.9906
	F10	50.2	68.5	82.4	82.8	84.9	99.9	100

### Sheet: Clades next to X. sacchari
		X. sacchari
		CFBP4641	NCPPB 1128	LMG 8992	3498	LMG 9002	F4
		MDEK01	LFME01	QUXJ01	JACHOH01	QUXK01	JAASQX01
X. sacchari	CFBP4641	100	93.7944	93.7251	93.5669	93.5307	93.5238
	NCPPB 1128	50.1	100	96.6969	94.0888	94.0332	94.0252
	LMG 8992	49.8	69.5	100	94.2255	94.1626	94.1678
	3498	48.8	52.4	53	100	98.1516	98.1932
	LMG 9002	48.9	52.2	52.8	82.7	100	99.9862
	F4	48.8	52.3	52.8	82.9	99.9	100

### Sheet: Legend and references
Legend to the tables
Pairwise average nucleotide identities (ANI) were calculated on a Galaxy-implemented version of FastANI (Jain et al. 2018). ANI values are given in the upper triangle of the comparison matrix, in blue color.
Digital DNA-DNA hybridization values were calculated at the TYGS/GGDC platform (https://ggdc.dsmz.de) (Meier-Kolthoff et al. 2013, 2022). GLM-based DDH estimates, as estimated by the recommended formula 2 (identities / HSP length), are given in the lower triangle of the comparison matrix, in red color.
Cells with values that are considered to indicate that the two compared genomes belong to strains of the same species are highlighted in green. Cells with values that are in the 'grey zone' of species delineation are in light green.
GenBank accession numbers given in row 3.
References
Jain, C., Rodriguez, R. L., Phillippy, A. M., Konstantinidis, K. T., and Aluru, S. 2018. High throughput ANI analysis of 90K prokaryotic genomes reveals clear species boundaries. Nat. Commun. 9:5114. doi: 10.1038/s41467-018-07641-9
Meier-Kolthoff, J. P., Auch, A. F., Klenk, H.-P. and Göker, M. 2013. Genome sequence-based species delimitation with confidence intervals and improved distance functions. BMC Bioinformatics 14:60. doi: 10.1186/1471-2105-14-60
Meier-Kolthoff, J. P., Carbasse, J. S., Peinado-Olarte, R. L., and Göker, M. 2022. TYGS and LPSN: a database tandem for fast and reliable genome-based classification and nomenclature of prokaryotes. Nucleic Acids Res. 50:D801-D807. doi: 10.1093/nar/gkab902
